# Stable isotope tracing in human plasma-like medium reveals metabolic and immune modulation of the glioblastoma microenvironment

**DOI:** 10.1101/2023.05.29.542774

**Authors:** Milan R. Savani, Mohamad El Shami, Lauren C. Gattie, Bailey C. Smith, William H. Hicks, Skyler S. Oken, Lauren G. Zacharias, Misty S. Martin-Sandoval, Eric Y. Montgomery, Yi Xiao, Diana D. Shi, Jeremy N. Rich, Timothy E. Richardson, Pascal O. Zinn, Bradley C. Lega, Thomas P. Mathews, Ralph J. DeBerardinis, Samuel K. McBrayer, Kalil G. Abdullah

## Abstract

**Background:** In vivo stable isotope tracing is useful for natively surveying glioma metabolism but can be difficult to implement. Stable isotope tracing is tractable using in vitro glioma models, but most models lack nutrient conditions and cell populations relevant to human gliomas. This limits our ability to study glioma metabolism in the presence of an intact tumor microenvironment (TME) and immune-metabolic crosstalk.

**Methods:** We optimized an in vitro stable isotope tracing approach for human glioma explants and glioma stem-like cell (GSC) lines that integrates human plasma-like medium (HPLM). We performed ^15^N_2_-glutamine tracing in GSC monocultures and human IDH-wildtype glioblastoma explants and developed an analytical framework to evaluate microenvironment-dependent metabolic features that distinguish them. We also conducted spatial transcriptomics to assess transcriptional correlates to metabolic activities.

**Results:** HPLM culture preserved glioma explant viability and stemness while unmasking metabolic and immune programs suppressed by conventional culture conditions. Stable isotope tracing in HPLM revealed TME-dependent and TME-independent features of tumor metabolism. Tissue explants recapitulated tumor cell-intrinsic metabolic activities, such as synthesis of immunomodulatory purines. Unlike GSC monocultures, tissue explants captured tumor cell-extrinsic activities associated with stromal cell metabolism, as exemplified by astrocytic GDP-mannose production in heterocellular explants. Finally, glioma explants displayed tumor subtype-specific metabolic reprogramming, including robust pyrimidine degradation in mesenchymal cells.

**Conclusions:** We present a tractable approach to assess glioma metabolism in vitro under physiological nutrient levels and in the presence of an intact TME. This platform opens new avenues to interrogate glioma metabolism and its interplay with the immune microenvironment.

**Importance of the Study:** Metabolic reprogramming is a hallmark of tumor biology, but in vitro studies of glioma metabolism often fail to replicate the nutrient complexity and cellular heterogeneity of the TME. We developed a method to perform stable isotope tracing in glioma explants grown in HPLM to analyze metabolism in a nutrient context that reflects in vivo conditions. By comparing metabolic activities between glioma cell monocultures and explanted tumor tissues, our approach captures features of tumor metabolism that are driven by the microenvironment. We show that HPLM not only sustains cell fitness and identity in tumor explants but also evokes distinct metabolic patterns and immune activation signatures repressed by standard culture conditions. Our approach offers a tractable and scalable way to study tumor cell intrinsic and microenvironmental metabolism in faithful tissue culture glioma models, complementing powerful yet low-throughput in vivo stable isotope tracing approaches.

**Key Points:**

- HPLM supports culture of glioma explants and stimulates metabolic and immune transcriptional responses.
- Stable isotope tracing in glioma explants reveals contributions of tumor cells, stromal cells, and gene expression programs to tumor metabolism.
