## Supplementary Table 2 for "Stable isotope tracing in human plasma-like medium reveals metabolic and immune modulation of the glioblastoma microenvironment"

### Sheet: Table S2
GO term	Normalized Enrichment Score	PC (%)	-log10(p value)	Pathway Category
Formation of a pool of free 40S subunits	6.72668	0.9901	3.08246	Translation
Eukaryotic Translation Initiation	6.70874	0.9916	3.08246	Translation
Cap-dependent Translation Initiation	6.70874	0.9916	3.08246	Translation
GTP hydrolysis and joining of the 60S ribosomal subunit	6.70025	0.9911	3.08246	Translation
Eukaryotic Translation Elongation	6.68969	0.9677	3.08246	Translation
Translation	6.66764	0.9828	3.08246	Translation
Eukaryotic Translation Termination	6.63737	0.9892	3.08246	Translation
Peptide chain elongation	6.61694	0.9663	3.08246	Translation
rRNA processing in the nucleus and cytosol	5.78483	0.9694	3.08246	Translation
rRNA processing	5.62352	0.9709	3.08246	Translation
Major pathway of rRNA processing in the nucleolus and cytosol	5.59668	0.9677	3.08246	Translation
Formation of the ternary complex, and subsequently, the 43S complex	5.36753	1	3.08246	Translation
Activation of the mRNA upon binding of the cap-binding complex and eIFs, and subsequent binding to 43S	5.36615	1	3.08246	Translation
Ribosomal scanning and start codon recognition	5.31709	1	3.08246	Translation
Translation initiation complex formation	5.31368	1	3.08246	Translation
Mitochondrial translation termination	4.55884	1	3.08246	Translation
Mitochondrial translation	4.54571	1	3.08246	Translation
Mitochondrial translation elongation	4.48374	1	3.08246	Translation
Mitochondrial translation initiation	4.47506	1	3.08246	Translation
rRNA modification in the nucleus and cytosol	3.69019	0.9365	3.08246	Translation
tRNA Aminoacylation	3.56449	0.9762	3.08246	Translation
tRNA processing	2.98635	0.9907	3.08246	Translation
tRNA modification in the nucleus and cytosol	2.42791	1	2.92318	Translation
tRNA processing in the nucleus	2.36985	0.9825	2.92695	Translation
mRNA Splicing	4.63438	0.9895	3.08246	Transcription
Processing of Capped Intron-Containing Pre-mRNA	4.62126	0.9836	3.08246	Transcription
mRNA Splicing - Major Pathway	4.51992	0.9891	3.08246	Transcription
RNA Polymerase II Pre-transcription Events	4.10237	0.9524	3.08246	Transcription
Formation of RNA Pol II elongation complex	3.8795	0.9344	3.08246	Transcription
RNA Polymerase II Transcription Elongation	3.8795	0.9344	3.08246	Transcription
RNA polymerase II transcribes snRNA genes	3.51323	1	3.08246	Transcription
RNA Polymerase II Promoter Escape	3.47743	0.9787	3.08246	Transcription
RNA Polymerase II Transcription Pre-Initiation And Promoter Opening	3.47743	0.9787	3.08246	Transcription
RNA Polymerase II Transcription Initiation	3.47743	0.9787	3.08246	Transcription
RNA Polymerase II Transcription Initiation And Promoter Clearance	3.47743	0.9787	3.08246	Transcription
Formation of the Early Elongation Complex	3.2861	0.9697	3.08246	Transcription
RNA Polymerase II Transcription Termination	3.2596	0.9851	3.08246	Transcription
mRNA 3'-end processing	3.23397	0.9828	3.08246	Transcription
mRNA Splicing - Minor Pathway	3.21031	1	3.08246	Transcription
mRNA Capping	3.14165	0.9655	3.08246	Transcription
RNA Polymerase III Transcription	3.09649	1	3.08246	Transcription
RNA Polymerase III Abortive And Retractive Initiation	3.09649	1	3.08246	Transcription
RNA Polymerase III Transcription Initiation	2.97711	1	3.08246	Transcription
RNA Polymerase I Transcription Initiation	2.92106	0.9375	3.08246	Transcription
RNA Polymerase III Transcription Initiation From Type 3 Promoter	2.86659	1	3.08246	Transcription
RNA Polymerase I Transcription Termination	2.84125	0.8824	3.08246	Transcription
RNA Polymerase III Transcription Initiation From Type 1 Promoter	2.6968	1	3.08246	Transcription
RNA Polymerase III Transcription Termination	2.63299	1	3.08246	Transcription
RNA Polymerase III Transcription Initiation From Type 2 Promoter	2.63145	1	3.08246	Transcription
snRNP Assembly	2.48736	0.9623	3.08246	Transcription
Metabolism of amino acids and derivatives	4.44237	0.9866	3.08246	Metabolism
TP53 Regulates Metabolic Genes	4.01794	0.954	3.08246	Metabolism
MTOR signalling	3.25767	1	3.08246	Metabolism
Regulation of ornithine decarboxylase (ODC)	3.19894	1	3.08246	Metabolism
Metabolism of polyamines	3.14574	1	3.08246	Metabolism
mTORC1-mediated signalling	2.92993	1	3.08246	Metabolism
PIP3 activates AKT signaling	2.90879	0.9886	3.08246	Metabolism
Energy dependent regulation of mTOR by LKB1-AMPK	2.87982	1	3.08246	Metabolism
Amino acids regulate mTORC1	2.57567	1	3.08246	Metabolism
MAP kinase activation	2.55698	0.9688	3.08246	Metabolism
Negative regulation of MAPK pathway	2.54404	0.9767	3.08246	Metabolism
Glycolysis	2.49903	0.9577	3.08246	Metabolism
FGFR2 alternative splicing	2.45383	0.9615	3.08246	Metabolism
MAPK targets/ Nuclear events mediated by MAP kinases	2.37628	1	2.92238	Metabolism
Pyruvate metabolism and Citric Acid (TCA) cycle	2.35087	1	2.92695	Metabolism
Glucose metabolism	2.33656	0.967	2.93446	Metabolism
Translocation of SLC2A4 (GLUT4) to the plasma membrane	2.32142	0.9444	2.92695	Metabolism
Branched-chain amino acid catabolism	2.31839	1	2.922	Metabolism
Regulation of lipid metabolism by PPARalpha	2.2873	0.9832	2.93918	Metabolism
PPARA activates gene expression	2.25781	0.9829	2.69591	Metabolism
Glycogen synthesis	2.2557	0.9375	2.77709	Metabolism
Glycogen metabolism	2.21143	0.9655	2.45982	Metabolism
Pyruvate metabolism	2.1835	1	2.45982	Metabolism
Interconversion of nucleotide di- and triphosphates	2.081	0.9667	2.19801	Metabolism
Citric acid cycle (TCA cycle)	2.03404	1	2.14821	Metabolism
Gluconeogenesis	1.88785	0.9412	1.72996	Metabolism
MAPK family signaling cascades	1.5809	0.9846	1.51118	Metabolism
Cyclin E associated events during G1/S transition	2.90036	0.988	3.08246	Cell cycle
Cdc20:Phospho-APC/C mediated degradation of Cyclin A	2.83462	0.9863	3.08246	Cell cycle
Ubiquitin Mediated Degradation of Phosphorylated Cdc25A	2.83362	0.9808	3.08246	Cell cycle
p53-Independent G1/S DNA damage checkpoint	2.83362	0.9808	3.08246	Cell cycle
APC:Cdc20 mediated degradation of cell cycle proteins prior to satisfation of the cell cycle checkpoint	2.7498	0.9865	3.08246	Cell cycle
Regulation of APC/C activators between G1/S and early anaphase	2.73392	0.9877	3.08246	Cell cycle
APC/C:Cdc20 mediated degradation of mitotic proteins	2.61542	0.9868	3.08246	Cell cycle
CDT1 association with the CDC6:ORC:origin complex	2.55339	0.9831	3.08246	Cell cycle
Activation of APC/C and APC/C:Cdc20 mediated degradation of mitotic proteins	2.53959	0.987	3.08246	Cell cycle
APC/C-mediated degradation of cell cycle proteins	2.3147	0.9886	2.93446	Cell cycle
Regulation of mitotic cell cycle	2.3147	0.9886	2.93446	Cell cycle
G2/M Transition	2.26924	0.9745	3.08246	Cell cycle
The role of GTSE1 in G2/M progression after G2 checkpoint	2.05452	0.961	2.299	Cell cycle
Mitotic Anaphase	2.04598	0.9703	2.82423	Cell cycle
Mitotic Metaphase and Anaphase	2.01792	0.9705	2.82396	Cell cycle
Mitochondrial tRNA aminoacylation	2.00089	1	1.96971	Cell cycle
APC/C:Cdc20 mediated degradation of Cyclin B	1.73518	0.9583	1.38341	Cell cycle
G1/S Transition	1.62454	0.9924	1.30225	Cell cycle
NIK-->noncanonical NF-kB signaling	3.28878	0.9831	3.08246	Immune
Fc epsilon receptor (FCERI) signaling	2.77899	0.9851	3.08246	Immune
FCERI mediated NF-kB activation	2.74348	0.9756	3.08246	Immune
Interleukin-1 signaling	2.65881	0.9709	3.08246	Immune
Toll Like Receptor 10 (TLR10) Cascade	2.31102	0.9535	2.79894	Immune
Toll Like Receptor 5 (TLR5) Cascade	2.31102	0.9535	2.79894	Immune
MyD88 cascade initiated on plasma membrane	2.31102	0.9535	2.79894	Immune
Toll Like Receptor 3 (TLR3) Cascade	2.22349	0.9681	2.93446	Immune
Interleukin-17 signaling	2.21636	0.9722	2.68241	Immune
Cytosolic sensors of pathogen-associated DNA	2.21415	0.9841	2.68155	Immune
Toll Like Receptor 9 (TLR9) Cascade	2.18455	0.9588	2.60863	Immune
MyD88-independent TLR4 cascade	2.03772	0.9596	2.21935	Immune
TRIF(TICAM1)-mediated TLR4 signaling	2.03772	0.9596	2.21935	Immune
Toll Like Receptor 7/8 (TLR7/8) Cascade	2.01549	0.957	2.24564	Immune
MyD88 dependent cascade initiated on endosome	2.01549	0.957	2.24564	Immune
Interferon alpha/beta signaling	2.013	0.9286	2.15697	Immune
Interleukin-1 family signaling	1.9629	0.9786	2.17854	Immune
Downstream TCR signaling	1.74011	0.949	1.52801	Immune
MyD88:MAL(TIRAP) cascade initiated on plasma membrane	1.63881	0.9485	1.30313	Immune
